# Transcriptome Mining Reveals a Spectrum of RNA Viruses in Primitive Plants

**DOI:** 10.1101/2022.02.07.479358

**Authors:** Jonathon C.O. Mifsud, Rachael V. Gallagher, Edward C. Holmes, Jemma L. Geoghegan

## Abstract

Current knowledge of plant viruses stems largely from those affecting economically important plants. Yet, plant species in cultivation represent a small and bias subset of the plant kingdom. Here, we describe virus diversity and abundance from a survey of 1079 transcriptomes from species across the breadth of the plant kingdom (Archaeplastida) by analysing open-source data from the One Thousand Plant Transcriptomes Initiative (1KP). We identified 104 potentially novel viruses, of which 40% comprised single-stranded positive-sense RNA viruses across eight orders, including members of the *Hepelivirales*, *Tymovirales*, *Cryppavirales*, *Martellivirales* and *Picornavirales*. One-third of the newly described viruses comprised double-stranded RNA viruses from the orders *Durnavirales* and *Ghabrivirales*. The remaining were negative-sense RNA viruses from the *Rhabdoviridae*, *Aspiviridae, Yueviridae, Phenuiviridae* and the newly proposed *Viridisbunyaviridae.* Our analysis considerably expands the known host range of 13 virus families to include lower plants (e.g., *Benyviridae* and *Secoviridae*) and four virus families to include algae hosts (e.g., *Tymoviridae* and *Chrysoviridae)*. The discovery of the first 30 kDa movement protein in a non-vascular plant, suggests that the acquisition of plant virus movement proteins occurred prior to the emergence of the plant vascular system. More broadly, however, a co-phylogeny analysis revealed that the evolutionary history of these families is largely driven by cross-species transmission events. Together, these data highlight that numerous RNA virus families are associated with older evolutionary plant lineages than previously thought and that the scarcity of RNA viruses found in lower plants to date likely reflects a lack of investigation rather than their absence.

**Importance:** Our knowledge of plant viruses is mainly limited to those infecting economically important host species. In particular, we know little about those viruses infecting primitive plant lineages such as the ferns, lycophytes, bryophytes and charophytes. To expand this understanding, we conducted a broad-scale viral survey of species across the breadth of the plant kingdom. We find that primitive plants harbour a wide diversity of RNA viruses including some that are sufficiently divergent to comprise a new virus family. The primitive plant virome we reveal offers key insights into the evolutionary history of core plant virus gene modules and genome segments. More broadly, this work emphasises that the scarcity of viruses found in these species to date likely reflects the absence of research in this area.
