## Supplementary Table 1 for "Transcriptome Mining Reveals a Spectrum of RNA Viruses in Primitive Plants"

### Sheet: JCOMifsud_SI_Table2
Supplementary Table 1: Clade assignment for all 1KP species for which a virus was detected
Host species	Host family	Assigned clade	Original 1KP clade
Aextoxicon punctatum	Aextoxicaceae	Basal Eudicots	Basal Eudicots
Anemone hupehensis	Ranunculaceae	Basal Eudicots	Basal Eudicots
Anemone pulsatilla	Ranunculaceae	Basal Eudicots	Basal Eudicots
Argemone mexicana	Papaveraceae	Basal Eudicots	Basal Eudicots
Berberidopsis beckleri	Berberidopsidaceae	Basal Eudicots	Basal Eudicots
Capnoides sempervirens	Papaveraceae	Basal Eudicots	Basal Eudicots
Cimicifuga racemosa	Ranunculaceae	Basal Eudicots	Basal Eudicots
Corydalis linstowiana	Papaveraceae	Basal Eudicots	Basal Eudicots
Hakea prostrata	Proteaceae	Basal Eudicots	Basal Eudicots
Hibbertia grossulariifolia	Dilleniaceae	Basal Eudicots	Basal Eudicots
Hypecoum procumbens	Fumariaceae	Basal Eudicots	Basal Eudicots
Meliosma cuneifolia	Sabiaceae	Basal Eudicots	Basal Eudicots
Papaver bracteatum	Papaveraceae	Basal Eudicots	Basal Eudicots
Papaver rhoeas	Papaveraceae	Basal Eudicots	Basal Eudicots
Sanguinaria canadensis	Papaveraceae	Basal Eudicots	Basal Eudicots
Thalictrum thalictroides	Ranunculaceae	Basal Eudicots	Basal Eudicots
Austrobaileya scandens	Austrobaileyaceae	Basalmost angiosperms	Basalmost angiosperms
Calycanthus floridus	Calycanthaceae	Basalmost angiosperms	Magnoliids
Canella winterana	Canellaceae	Basalmost angiosperms	Magnoliids
Cassytha filiformis	Lauraceae	Basalmost angiosperms	Magnoliids
Cinnamomum camphora	Lauraceae	Basalmost angiosperms	Magnoliids
Drimys winteri	Winteraceae	Basalmost angiosperms	Magnoliids
Eupomatia bennettii	Eupomatiaceae	Basalmost angiosperms	Magnoliids
Frankenia laevis	Frankeniaceae	Basalmost angiosperms	Magnoliids
Illicium floridanum	Schisandraceae (incl. Illiciac.)	Basalmost angiosperms	Basalmost angiosperms
Michelia maudiae	Magnoliaceae	Basalmost angiosperms	Magnoliids
Peperomia fraseri	Piperaceae	Basalmost angiosperms	Magnoliids
Persea borbonia	Lauraceae	Basalmost angiosperms	Magnoliids
Peumus boldus	Monimiaceae	Basalmost angiosperms	Magnoliids
Piper auritum	Piperaceae	Basalmost angiosperms	Magnoliids
Saururus cernuus	Saururaceae	Basalmost angiosperms	Magnoliids
Uvaria microcarpa	Annonaceae	Basalmost angiosperms	Magnoliids
Chroomonas sp.	Chroomonadaceae	Chromista	Chromista (Algae)
Ishige okamurae	Ishigeaceae	Chromista	Chromista (Algae)
Saccharina sculpera	Laminariaceae	Chromista	Chromista (Algae)
Sargassum thunbergii	Sargassaceae	Chromista	Chromista (Algae)
Acacia argyrophylla	Fabaceae	Core Eudicots	Core Eudicots/Rosids
Acacia pycnantha	Fabaceae	Core Eudicots	Core Eudicots/Rosids
Acer negundo	Sapindaceae	Core Eudicots	Core Eudicots/Rosids
Actinidia chinensis	Actinidiaceae	Core Eudicots	Core Eudicots/Asterids
Aerva persica	Amaranthaceae	Core Eudicots	Core Eudicots
Aesculus pavia	Sapindaceae	Core Eudicots	Core Eudicots/Rosids
Agastache rugosa	Lamiaceae	Core Eudicots	Core Eudicots/Asterids
Ajuga reptans	Lamiaceae	Core Eudicots	Core Eudicots/Asterids
Alangium chinense	Alangiaceae	Core Eudicots	Core Eudicots
Alternanthera brasiliana	Amaranthaceae	Core Eudicots	Core Eudicots
Alternanthera caracasana	Amaranthaceae	Core Eudicots	Core Eudicots
Alternanthera tenella	Amaranthaceae	Core Eudicots	Core Eudicots
Amaranthus tricolor	Amaranthaceae	Core Eudicots	Core Eudicots
Angelica archangelica	Apiaceae	Core Eudicots	Core Eudicots/Asterids
Anisacanthus quadrifidus	Acanthaceae	Core Eudicots	Core Eudicots/Asterids
Anthemis tinctoria	Asteraceae	Core Eudicots	Core Eudicots/Asterids
Antirrhinum braun-blanquetii	Plantaginaceae	Core Eudicots	Core Eudicots/Asterids
Antirrhinum majus	Plantaginaceae	Core Eudicots	Core Eudicots/Asterids
Aphanopetalum resinosum	Aphanopetalaceae	Core Eudicots	Core Eudicots
Ardisia humilis	Myrsinaceae	Core Eudicots	Core Eudicots/Asterids
Ardisia revoluta	Myrsinaceae	Core Eudicots	Core Eudicots/Asterids
Asclepias curassavica	Apocynaceae	Core Eudicots	Core Eudicots/Asterids
Asclepias syriaca	Apocynaceae	Core Eudicots	Core Eudicots/Asterids
Astragalus propinquus	Fabaceae	Core Eudicots	Core Eudicots/Rosids
Atropa belladonna	Solanaceae	Core Eudicots	Core Eudicots/Asterids
Aucuba japonica	Garryaceae	Core Eudicots	Core Eudicots/Asterids
Bacopa caroliniana	Plantaginaceae	Core Eudicots	Core Eudicots/Asterids
Basella alba	Basellaceae	Core Eudicots	Core Eudicots
Batis maritima	Bataceae	Core Eudicots	Core Eudicots/Rosids
Beta maritima	Amaranthaceae	Core Eudicots	Core Eudicots
Betula pendula	Betulaceae	Core Eudicots	Core Eudicots/Rosids
Bituminaria bituminosa	Fabaceae	Core Eudicots	Core Eudicots/Rosids
Brugmansia sanguinea	Solanaceae	Core Eudicots	Core Eudicots/Asterids
Buddleja lindleyana	Scrophulariaceae	Core Eudicots	Core Eudicots/Asterids
Caiophora chuquitensis	Loasaceae	Core Eudicots	Core Eudicots/Asterids
Calceolaria pinifolia	Calceolariaceae	Core Eudicots	Core Eudicots/Asterids
Camptotheca acuminata	Nyssaceae	Core Eudicots	Core Eudicots/Asterids
Cannabis sativa	Cannabaceae	Core Eudicots	Core Eudicots/Rosids
Castanea crenata	Fagaceae	Core Eudicots	Core Eudicots/Rosids
Castanea pumila	Fagaceae	Core Eudicots	Core Eudicots/Rosids
Cavendishia cuatrecasasii	Ericaceae	Core Eudicots	Core Eudicots/Asterids
Celsia arcturus	Scrophulariaceae	Core Eudicots	Core Eudicots/Asterids
Celtis occidentalis	Cannabaceae	Core Eudicots	Core Eudicots/Rosids
Cephalotus follicularis	Cephalotaceae	Core Eudicots	Core Eudicots/Rosids
Cercidiphyllum japonicum	Cercidiphyllaceae	Core Eudicots	Core Eudicots
Cercocarpus ledifolius	Rosaceae	Core Eudicots	Core Eudicots/Rosids
Chionanthus retusus	Oleaceae	Core Eudicots	Core Eudicots/Asterids
Cicerbita plumieri	Asteraceae	Core Eudicots	Core Eudicots/Asterids
Citrus x paradisi	Rutaceae	Core Eudicots	Core Eudicots/Rosids
Cleome violacea	Cleomaceae	Core Eudicots	Core Eudicots/Rosids
Conopholis americana	Orobanchaceae	Core Eudicots	Core Eudicots/Asterids
Conyza canadensis	Asteraceae	Core Eudicots	Core Eudicots/Asterids
Coriaria nepalensis	Coriariaceae	Core Eudicots	Core Eudicots/Rosids
Cornus florida	Cornaceae	Core Eudicots	Core Eudicots/Asterids
Corokia cotoneaster	Argophyllaceae	Core Eudicots	Core Eudicots/Asterids
Cotoneaster transcaucasicus	Rosaceae	Core Eudicots	Core Eudicots/Rosids
Crassula perforata	Crassulaceae	Core Eudicots	Core Eudicots
Curtisia dentata	Curtisiaceae	Core Eudicots	Core Eudicots/Asterids
Cyrilla racemiflora	Cyrillaceae	Core Eudicots	Core Eudicots/Asterids
Daphne giraldii	Thymelaeaceae	Core Eudicots	Core Eudicots/Rosids
Datura metel	Solanaceae	Core Eudicots	Core Eudicots/Asterids
Dendropemon caribaeus	Loranthaceae	Core Eudicots	Core Eudicots
Dichroa febrifuga	Hydrangeaceae	Core Eudicots	Core Eudicots/Asterids
Draba hispida	Brassicaceae	Core Eudicots	Core Eudicots/Rosids
Draba ossetica	Brassicaceae	Core Eudicots	Core Eudicots/Rosids
Drypetes deplanchei	Putranjivaceae	Core Eudicots	Core Eudicots/Rosids
Edgeworthia papyrifera	Thymelaeaceae	Core Eudicots	Core Eudicots/Rosids
Elaeagnus pungens	Elaeagnaceae	Core Eudicots	Core Eudicots/Rosids
Epifagus virginiana	Orobanchaceae	Core Eudicots	Core Eudicots/Asterids
Erigeron canadensis	Asteraceae	Core Eudicots	Core Eudicots/Asterids
Erythroxylum coca	Erythroyxlaceae	Core Eudicots	Core Eudicots/Rosids
Escallonia rubra	Escalloniaceae	Core Eudicots	Core Eudicots/Asterids
Eucommia ulmoides	Eucommiaceae	Core Eudicots	Core Eudicots/Asterids
Euphorbia mesembryanthemifolia	Euphorbiaceae	Core Eudicots	Core Eudicots/Rosids
Euphorbia pekinensis	Euphorbiaceae	Core Eudicots	Core Eudicots/Rosids
Fagus sylvatica	Fagaceae	Core Eudicots	Core Eudicots/Rosids
Flaveria brownii	Asteraceae	Core Eudicots	Core Eudicots/Asterids
Flaveria palmeri	Asteraceae	Core Eudicots	Core Eudicots/Asterids
Forestiera segregata	Oleaceae	Core Eudicots	Core Eudicots/Asterids
Fouquieria macdougalii	Fouquieriaceae	Core Eudicots	Core Eudicots/Asterids
Galax urceolata	Diapensiaceae	Core Eudicots	Core Eudicots/Asterids
Galium boreale	Rubiaceae	Core Eudicots	Core Eudicots/Asterids
Galphimia gracilis	Malpighiaceae	Core Eudicots	Core Eudicots/Rosids
Garcinia livingstonei	Clusiaceae	Core Eudicots	Core Eudicots/Rosids
Gentiana acaulis	Gentianaceae	Core Eudicots	Core Eudicots/Asterids
Geranium carolinianum	Geraniaceae	Core Eudicots	Core Eudicots/Rosids
Geranium maculatum	Geraniaceae	Core Eudicots	Core Eudicots/Rosids
Geum quellyon	Rosaceae	Core Eudicots	Core Eudicots/Rosids
Glycine soja	Fabaceae	Core Eudicots	Core Eudicots/Rosids
Gompholobium polymorphum	Fabaceae	Core Eudicots	Core Eudicots/Rosids
Griselinia littoralis	Griseliniaceae	Core Eudicots	Core Eudicots/Asterids
Gyrostemon ramulosus	Gyrostemonaceae	Core Eudicots	Core Eudicots/Rosids
Hedera helix	Araliaceae	Core Eudicots	Core Eudicots/Asterids
Helenium autumnale	Asteraceae	Core Eudicots	Core Eudicots/Asterids
Heliotropium convolvulaceum	Boraginaceae	Core Eudicots	Core Eudicots/Asterids
Heliotropium greggii	Boraginaceae	Core Eudicots	Core Eudicots/Asterids
Heliotropium karwinskyi	Boraginaceae	Core Eudicots	Core Eudicots/Asterids
Heliotropium mendocinum	Boraginaceae	Core Eudicots	Core Eudicots/Asterids
Heteropyxis natalensis	Heteropyxidaceae	Core Eudicots	Core Eudicots/Rosids
Hilleria latifolia	Phytolaccaceae	Core Eudicots	Core Eudicots
Holarrhena pubescens	Apocynaceae	Core Eudicots	Core Eudicots/Asterids
Hypericum perforatum	Hypericaceae	Core Eudicots	Core Eudicots/Rosids
Ipomoea indica	Convolvulaceae	Core Eudicots	Core Eudicots/Asterids
Ipomoea pubescens	Convolvulaceae	Core Eudicots	Core Eudicots/Asterids
Ipomoea quamoclit	Convolvulaceae	Core Eudicots	Core Eudicots/Asterids
Kerria japonica	Rosaceae	Core Eudicots	Core Eudicots/Rosids
Kirkia wilmsii	Kirkiacae	Core Eudicots	Core Eudicots/Rosids
Krameria lanceolata	Krameriaceae	Core Eudicots	Core Eudicots/Rosids
Lactuca graminifolia	Asteraceae	Core Eudicots	Core Eudicots/Asterids
Lagerstroemia indica	Lythraceae	Core Eudicots	Core Eudicots/Rosids
Lantana camara	Verbenaceae	Core Eudicots	Core Eudicots/Asterids
Lavandula angustifolia	Lamiaceae	Core Eudicots	Core Eudicots/Asterids
Ledum palustre	Ericaceae	Core Eudicots	Core Eudicots/Asterids
Lennoa madreporoides	Boraginaceae	Core Eudicots	Core Eudicots/Asterids
Leontopodium alpinum	Asteraceae	Core Eudicots	Core Eudicots/Asterids
Leonurus japonicus	Lamiaceae	Core Eudicots	Core Eudicots/Asterids
Licania michauxii	Chrysobalanaceae	Core Eudicots	Core Eudicots/Rosids
Ligustrum sinense	Oleaceae	Core Eudicots	Core Eudicots/Asterids
Limonium spectabile	Plumbaginaceae	Core Eudicots	Core Eudicots
Lindenbergia philippensis	Orobanchaceae	Core Eudicots	Core Eudicots/Asterids
Linum flavum	Linaceae	Core Eudicots	Core Eudicots/Rosids
Linum grandiflorum	Linaceae	Core Eudicots	Core Eudicots/Rosids
Linum hirsutum	Linaceae	Core Eudicots	Core Eudicots/Rosids
Linum leonii	Linaceae	Core Eudicots	Core Eudicots/Rosids
Linum lewisii	Linaceae	Core Eudicots	Core Eudicots/Rosids
Linum macraei	Linaceae	Core Eudicots	Core Eudicots/Rosids
Linum perenne	Linaceae	Core Eudicots	Core Eudicots/Rosids
Linum strictum	Linaceae	Core Eudicots	Core Eudicots/Rosids
Linum tenuifolium	Linaceae	Core Eudicots	Core Eudicots/Rosids
Lobelia siphilitica	Campanulaceae	Core Eudicots	Core Eudicots/Asterids
Lophophora williamsii	Cactaceae	Core Eudicots	Core Eudicots
Loropetalum chinense	Hamamelidaceae	Core Eudicots	Core Eudicots
Maesa lanceolata	Primulaceae	Core Eudicots	Core Eudicots/Asterids
Mammea americana	Calophyllaceae	Core Eudicots	Core Eudicots/Rosids
Manihot grahamii	Euphorbiaceae	Core Eudicots	Core Eudicots/Rosids
Manilkara zapota	Sapotaceae	Core Eudicots	Core Eudicots/Asterids
Marrubium vulgare	Lamiaceae	Core Eudicots	Core Eudicots/Asterids
Matricaria matricarioides	Asteraceae	Core Eudicots	Core Eudicots/Asterids
Melia azedarach	Meliaceae	Core Eudicots	Core Eudicots/Rosids
Melissa officinalis	Lamiaceae	Core Eudicots	Core Eudicots/Asterids
Mertensia paniculata	Boraginaceae	Core Eudicots	Core Eudicots/Asterids
Micromeria fruticosa	Lamiaceae	Core Eudicots	Core Eudicots/Asterids
Monotropa uniflora	Ericaceae	Core Eudicots	Core Eudicots/Asterids
Morinda citrifolia	Rubiaceae	Core Eudicots	Core Eudicots/Asterids
Morus nigra	Moraceae	Core Eudicots	Core Eudicots/Rosids
Myriophyllum aquaticum	Haloragaceae	Core Eudicots	Core Eudicots
Nepenthes alata	Nepenthaceae	Core Eudicots	Core Eudicots
Nyssa ogeche	Nyssaceae	Core Eudicots	Core Eudicots/Asterids
Olea europaea	Oleaceae	Core Eudicots	Core Eudicots/Asterids
Oncotheca balansae	Oncothecaceae	Core Eudicots	Core Eudicots/Asterids
Opuntia polyacantha	Cactaceae	Core Eudicots	Core Eudicots
Orobanche fasciculata	Orobanchaceae	Core Eudicots	Core Eudicots/Asterids
Oxera neriifolia	Lamiaceae	Core Eudicots	Core Eudicots/Asterids
Oxera pulchella	Lamiaceae	Core Eudicots	Core Eudicots/Asterids
Paeonia lactiflora	Paeoniacae	Core Eudicots	Core Eudicots
Passiflora caerulea	Passifloraceae	Core Eudicots	Core Eudicots/Rosids
Passiflora edulis	Passifloraceae	Core Eudicots	Core Eudicots/Rosids
Paulownia fargesii	Paulowniaceae	Core Eudicots	Core Eudicots/Asterids
Peganum harmala	Nitrariaceae	Core Eudicots	Core Eudicots/Rosids
Peltoboykinia watanabei	Saxifragaceae	Core Eudicots	Core Eudicots
Pereskia aculeata	Cactaceae	Core Eudicots	Core Eudicots
Petiveria alliacea	Petiveriaceae	Core Eudicots	Core Eudicots
Phelline lucida	Phellinaceae	Core Eudicots	Core Eudicots/Asterids
Phellodendron amurense	Rutaceae	Core Eudicots	Core Eudicots/Rosids
Phlox drummondii	Polemoniaceae	Core Eudicots	Core Eudicots/Asterids
Pholisma arenarium	Boraginaceae	Core Eudicots	Core Eudicots/Asterids
Phoradendron serotinum	Viscaceae	Core Eudicots	Core Eudicots
Phyla dulcis	Verbenaceae	Core Eudicots	Core Eudicots/Asterids
Phytolacca bogotensis	Phytolaccaceae	Core Eudicots	Core Eudicots
Pinguicula agnata	Lentibulariaceae	Core Eudicots	Core Eudicots/Asterids
Pinguicula caudata	Lentibulariaceae	Core Eudicots	Core Eudicots/Asterids
Plantago maritima	Plantaginaceae	Core Eudicots	Core Eudicots/Asterids
Platycodon grandiflorus	Campanulaceae	Core Eudicots	Core Eudicots/Asterids
Platyspermation crassifolium	Escalloniaceae	Core Eudicots	Core Eudicots/Asterids
Plumbago auriculata	Plumbaginaceae	Core Eudicots	Core Eudicots
Poliomintha bustamanta	Lamiaceae	Core Eudicots	Core Eudicots/Asterids
Polycarpaea repens	Caryophyllaceae	Core Eudicots	Core Eudicots
Polypremum procumbens	Tetrachondraceae	Core Eudicots	Core Eudicots/Asterids
Portulaca molokiniensis	Portulacaceae	Core Eudicots	Core Eudicots
Portulaca suffrutescens	Portulacaceae	Core Eudicots	Core Eudicots
Prunella vulgaris	Lamiaceae	Core Eudicots	Core Eudicots/Asterids
Prunus prostrata	Rosaceae	Core Eudicots	Core Eudicots/Rosids
Psychotria marginata	Rubiaceae	Core Eudicots	Core Eudicots/Asterids
Punica granatum	Lythraceae	Core Eudicots	Core Eudicots/Rosids
Pycnanthemum tenuifolium	Lamiaceae	Core Eudicots	Core Eudicots/Asterids
Pyrenacantha malvifolia	Icacinaceae	Core Eudicots	Core Eudicots/Asterids
Quassia amara	Simaroubaceae	Core Eudicots	Core Eudicots/Rosids
Rauvolfia tetraphylla	Apocynaceae	Core Eudicots	Core Eudicots/Asterids
Rehmannia glutinosa	Rehmnniaceae	Core Eudicots	Core Eudicots/Asterids
Reseda odorata	Resedaceae	Core Eudicots	Core Eudicots/Rosids
Rhizophora mangle	Rhizophoraceae	Core Eudicots	Core Eudicots/Rosids
Rhodiola rosea	Crassulaceae	Core Eudicots	Core Eudicots
Roridula gorgonias	Roridulaceae	Core Eudicots	Core Eudicots/Asterids
Ruellia brittoniana	Acanthaceae	Core Eudicots	Core Eudicots/Asterids
Saintpaulia ionantha	Gesneriaceae	Core Eudicots	Core Eudicots/Asterids
Salix dasyclados	Salicaceae	Core Eudicots	Core Eudicots/Rosids
Salix fargesii	Salicaceae	Core Eudicots	Core Eudicots/Rosids
Salix viminalis	Salicaceae	Core Eudicots	Core Eudicots/Rosids
Sambucus canadensis	Adoxaceae	Core Eudicots	Core Eudicots/Asterids
Santalum acuminatum	Santalaceae	Core Eudicots	Core Eudicots
Saponaria officinalis	Caryophyllaceae	Core Eudicots	Core Eudicots
Sarcobatus vermiculatus	Sarcobataceae	Core Eudicots	Core Eudicots
Saxifraga stolonifera	Saxifragaceae	Core Eudicots	Core Eudicots
Schiedea membranacea	Caryophyllaceae	Core Eudicots	Core Eudicots
Schlegelia parasitica	Schlegeliaceae	Core Eudicots	Core Eudicots/Asterids
Schlegelia violacea	Schlegeliaceae	Core Eudicots	Core Eudicots/Asterids
Scutellaria montana	Lamiaceae	Core Eudicots	Core Eudicots/Asterids
Senecio rowleyanus	Asteraceae	Core Eudicots	Core Eudicots/Asterids
Sesuvium portulacastrum	Aizoaceae	Core Eudicots	Core Eudicots
Sesuvium verrucosum	Aizoaceae	Core Eudicots	Core Eudicots
Sideroxylon reclinatum	Sapotaceae	Core Eudicots	Core Eudicots/Asterids
Silene latifolia	Caryophyllaceae	Core Eudicots	Core Eudicots
Simmondsia chinensis	Simmondsiaceae	Core Eudicots	Core Eudicots
Sinapis alba	Brassicaceae	Core Eudicots	Core Eudicots/Rosids
Solanum dulcamara	Solanaceae	Core Eudicots	Core Eudicots/Asterids
Solanum sisymbriifolium	Solanaceae	Core Eudicots	Core Eudicots/Asterids
Solenostemon scutellarioides	Lamiaceae	Core Eudicots	Core Eudicots/Asterids
Souroubea exauriculata	Marcgraviaceae	Core Eudicots	Core Eudicots/Asterids
Stachyurus praecox	Stachyuraceae	Core Eudicots	Core Eudicots/Rosids
Staphylea trifolia	Staphyleaceae	Core Eudicots	Core Eudicots/Rosids
Strychnos spinosa	Loganiaceae	Core Eudicots	Core Eudicots/Asterids
Stylidium adnatum	Stylidiaceae	Core Eudicots	Core Eudicots/Asterids
Symplocos tinctoria	Symplocaceae	Core Eudicots	Core Eudicots/Asterids
Synsepalum dulcificum	Sapotaceae	Core Eudicots	Core Eudicots/Asterids
Syzygium paniculatum	Myrtaceae	Core Eudicots	Core Eudicots/Rosids
Tamarix chinensis	Tamaricaceae	Core Eudicots	Core Eudicots
Tellima breviflora	Saxifragaceae	Core Eudicots	Core Eudicots
Terminalia neotaliala	Combretaceae	Core Eudicots	Core Eudicots/Rosids
Ternstroemia gymnanthera	Pentaphylacaceae	Core Eudicots	Core Eudicots/Asterids
Tetrastigma obtectum	Vitaceae	Core Eudicots	Core Eudicots/Rosids
Tetrastigma voinierianum	Vitaceae	Core Eudicots	Core Eudicots/Rosids
Teucrium chamaedrys	Lamiaceae	Core Eudicots	Core Eudicots/Asterids
Thymus vulgaris	Lamiaceae	Core Eudicots	Core Eudicots/Asterids
Tiarella polyphylla	Saxifragaceae	Core Eudicots	Core Eudicots
Tragopogon castellanus	Asteraceae	Core Eudicots	Core Eudicots/Asterids
Tragopogon dubius	Asteraceae	Core Eudicots	Core Eudicots/Asterids
Tragopogon porrifolius	Asteraceae	Core Eudicots	Core Eudicots/Asterids
Tragopogon pratensis	Asteraceae	Core Eudicots	Core Eudicots/Asterids
Urtica dioica	Urticaceae	Core Eudicots	Core Eudicots/Rosids
Valeriana officinalis	Valerianaceae	Core Eudicots	Core Eudicots/Asterids
Verbena hastata	Verbenaceae	Core Eudicots	Core Eudicots/Asterids
Viburnum odoratissimum	Adoxaceae	Core Eudicots	Core Eudicots/Asterids
Viola canadensis	Violaceae	Core Eudicots	Core Eudicots/Rosids
Viola tricolor	Violaceae	Core Eudicots	Core Eudicots/Rosids
Vitex agnus-castus	Lamiaceae	Core Eudicots	Core Eudicots/Asterids
Wikstroemia indica	Thymelaeaceae	Core Eudicots	Core Eudicots/Rosids
Wisteria floribunda	Fabaceae	Core Eudicots	Core Eudicots/Rosids
Wrightia natalensis	Apocynaceae	Core Eudicots	Core Eudicots/Asterids
Ximenia americana	Olacaceae	Core Eudicots	Core Eudicots
Adiantum raddianum	Pteridaceae	Fern and Fern Allies	Leptosporangiate Monilophytes
Adiantum raddianum	Pteridaceae	Fern and Fern Allies	Leptosporangiate Monilophytes
Argyrochosma nivea	Pteridaceae	Fern and Fern Allies	Leptosporangiate Monilophytes
Asplenium nidus	Aspleniaceae	Fern and Fern Allies	Leptosporangiate Monilophytes
Asplenium platyneuron	Aspleniaceae	Fern and Fern Allies	Leptosporangiate Monilophytes
Botrypus virginianus	Ophioglossaceae	Fern and Fern Allies	Eusporangiate Monilophytes
Culcita macrocarpa	Culcitaceae	Fern and Fern Allies	Leptosporangiate Monilophytes
Danaea nodosa	Marattiaceae	Fern and Fern Allies	Eusporangiate Monilophytes
Diplazium wichurae	Athyriaceae	Fern and Fern Allies	Leptosporangiate Monilophytes
Equisetum hyemale	Equisetaceae	Fern and Fern Allies	Eusporangiate Monilophytes
Lonchitis hirsuta	Lonchitidaceae	Fern and Fern Allies	Leptosporangiate Monilophytes
Lycopodiella appressa	Lycopodiaceae	Fern and Fern Allies	Lycophytes
Lycopodium annotinum	Lycopodiaceae	Fern and Fern Allies	Lycophytes
Osmunda regalis	Osmundaceae	Fern and Fern Allies	Leptosporangiate Monilophytes
Phylloglossum drummondii	Huperziaceae	Fern and Fern Allies	Lycophytes
Pilularia globulifera	Marsileaceae	Fern and Fern Allies	Leptosporangiate Monilophytes
Pityrogramma trifoliata	Pteridaceae	Fern and Fern Allies	Leptosporangiate Monilophytes
Pityrogramma trifoliata	Pteridaceae	Fern and Fern Allies	Leptosporangiate Monilophytes
Plagiogyria japonica	Plagiogyriaceae	Fern and Fern Allies	Leptosporangiate Monilophytes
Pleopeltis polypodioides	Polypodiaceae	Fern and Fern Allies	Leptosporangiate Monilophytes
Sceptridium dissectum	Ophioglossaceae	Fern and Fern Allies	Eusporangiate Monilophytes
Selaginella apoda	Selaginellaceae	Fern and Fern Allies	Lycophytes
Selaginella kraussiana	Selaginellaceae	Fern and Fern Allies	Lycophytes
Selaginella wallacei	Selaginellaceae	Fern and Fern Allies	Lycophytes
Thyrsopteris elegans	Thyrsopteridaceae	Fern and Fern Allies	Leptosporangiate Monilophytes
Vittaria lineata	Pteridaceae	Fern and Fern Allies	Leptosporangiate Monilophytes
Woodsia scopulina	Woodsiaceae	Fern and Fern Allies	Leptosporangiate Monilophytes
Aphanochaete repens	Aphanochaetaceae	Green Algae	Green Algae
Bathycoccus prasinos	Mamiellaceae	Green Algae	Green Algae
Bolbocoleon piliferum	Bolbocoleonaceae	Green Algae	Green Algae
Brachiomonas submarina	Chlamydomonadaceae	Green Algae	Green Algae
Carteria obtusa	Carteriaceae	Green Algae	Green Algae
Dunaliella salina	Dunaliellaceae	Green Algae	Green Algae
Mesotaenium kramstae	Mesotaeniaceae	Green Algae	Green Algae
Nephroselmis olivacea	Nephroselmidaceae	Green Algae	Green Algae
Nucleotaenium eifelense	Mesotaeniaceae	Green Algae	Green Algae
Planotaenium ohtanii	Mesotaeniaceae	Green Algae	Green Algae
Prasiola crispa	Prasiolaceae	Green Algae	Green Algae
Scherffelia dubia	Chlorodendraceae	Green Algae	Green Algae
Staurastrum sebaldi	Desmidiaceae	Green Algae	Green Algae
Staurodesmus omearii	Desmidiaceae	Green Algae	Green Algae
Volvox aureus	Volvocaceae	Green Algae	Green Algae
Abies lasiocarpa	Pinaceae	Gymnosperms	Conifers
Acmopyle pancheri	Podocarpaceae	Gymnosperms	Conifers
Cephalotaxus harringtonia	Cephalotaxaceae	Gymnosperms	Conifers
Chamaecyparis lawsoniana	Cupressaceae	Gymnosperms	Conifers
Cryptomeria japonica	Cupressaceae	Gymnosperms	Conifers
Cupressus dupreziana	Cupressaceae	Gymnosperms	Conifers
Dacrycarpus compactus	Podocarpaceae	Gymnosperms	Conifers
Dioon edule	Zamiaceae	Gymnosperms	Cycadales
Falcatifolium taxoides	Podocarpaceae	Gymnosperms	Conifers
Glyptostrobus pensilis	Cupressaceae	Gymnosperms	Conifers
Halocarpus bidwillii	Podocarpaceae	Gymnosperms	Conifers
Larix speciosa	Pinaceae	Gymnosperms	Conifers
Microcachrys tetragona	Podocarpaceae	Gymnosperms	Conifers
Nageia nagi	Podocarpaceae	Gymnosperms	Conifers
Neocallitropsis pancheri	Cupressaceae	Gymnosperms	Conifers
Papuacedrus papuana	Cupressaceae	Gymnosperms	Conifers
Parasitaxus usta	Podocarpaceae	Gymnosperms	Conifers
Phyllocladus hypophyllus	Podocarpaceae	Gymnosperms	Conifers
Picea engelmannii	Pinaceae	Gymnosperms	Conifers
Pseudotaxus chienii	Taxaceae	Gymnosperms	Conifers
Pseudotsuga wilsoniana	Pinaceae	Gymnosperms	Conifers
Sundacarpus amarus	Podocarpaceae	Gymnosperms	Conifers
Taxodium distichum	Cupressaceae	Gymnosperms	Conifers
Taxus cuspidata	Taxaceae	Gymnosperms	Conifers
Agapanthus africanus	Agapanthaceae	Monocots	Monocots
Agave tequilana	Agavaceae	Monocots	Monocots
Allium commutatum	Alliaceae	Monocots	Monocots
Allium sativum	Alliaceae	Monocots	Monocots
Aloe vera	Asphodelaceae	Monocots	Monocots
Amaryllis belladonna	Amaryllidaceae	Monocots	Monocots
Aristida stricta	Poaceae	Monocots	Monocots/Commelinids
Asparagus densiflorus	Asparagaceae	Monocots	Monocots
Borya sphaerocephala	Boryaceae	Monocots	Monocots
Brodiaea sierrae	Themidaceae	Monocots	Monocots
Chondropetalum tectorum	Restionaceae	Monocots	Monocots/Commelinids
Colchicum autumnale	Colchicaceae	Monocots	Monocots
Curcuma longa	Zingiberaceae	Monocots	Monocots/Commelinids
Cyperus papyrus	Cyperaceae	Monocots	Monocots/Commelinids
Deschampsia cespitosa	Poaceae	Monocots	Monocots/Commelinids
Drimia altissima	Hyacinthaceae	Monocots	Monocots
Eleusine coracana	Poaceae	Monocots	Monocots/Commelinids
Gloriosa superba	Colchicaceae	Monocots	Monocots
Goodyera pubescens	Orchidaceae	Monocots	Monocots
Haemaria discolor	Orchidaceae	Monocots	Monocots
Helonias bullata	Melanthiaceae	Monocots	Monocots
Johnsonia pubescens	Xanthorrhoeaceae	Monocots	Monocots
Juncus inflexus	Juncaceae	Monocots	Monocots/Commelinids
Lilium sargentiae	Liliaceae	Monocots	Monocots
Lomandra longifolia	Laxmanniaceae	Monocots	Monocots
Maianthemum canadense	Asparagaceae	Monocots	Monocots
Mapania palustris	Cyperaceae	Monocots	Monocots/Commelinids
Maranta leuconeura	Marantaceae	Monocots	Monocots/Commelinids
Narcissus viridiflorus	Amaryllidaceae	Monocots	Monocots
Neurachne annularis	Poaceae	Monocots	Monocots/Commelinids
Neurachne lanigera	Poaceae	Monocots	Monocots/Commelinids
Nolina bigelovii	Ruscaceae	Monocots	Monocots
Oncidium sphacelatum	Orchidaceae	Monocots	Monocots
Orchidantha maxillarioides	Lowiaceae	Monocots	Monocots/Commelinids
Paraneurachne muelleri	Poaceae	Monocots	Monocots/Commelinids
Peliosanthes minor	Ruscaceae	Monocots	Monocots
Phormium tenax	Hemerocallidaceae	Monocots	Monocots
Posidonia australis	Posidoniaceae	Monocots	Monocots
Sagittaria latifolia	Alismataceae	Monocots	Monocots
Sansevieria trifasciata	Ruscaceae	Monocots	Monocots
Serenoa repens	Arecaceae	Monocots	Monocots/Commelinids
Strelitzia reginae	Strelitziaceae	Monocots	Monocots/Commelinids
Traubia modesta	Amaryllidaceae	Monocots	Monocots
Triglochin maritima	Juncaginaceae	Monocots	Monocots
Typhonium blumei	Arecaceae	Monocots	Monocots/Commelinids
Uniola paniculata	Poaceae	Monocots	Monocots/Commelinids
Xeronema callistemon	Xeronemataceae	Monocots	Monocots
Zingiber officinale	Zingiberaceae	Monocots	Monocots/Commelinids
Andreaea rupestris	Andreaeaceae	Non-vascular	Mosses
Anthoceros angustus	Anthoceroceae	Non-vascular	Hornworts
Aulacomnium heterostichum	Aulacomniaceae	Non-vascular	Mosses
Buxbaumia aphylla	Buxbaumiaceae	Non-vascular	Mosses
Calliergon cordifolium	Calliergonaceae	Non-vascular	Mosses
Calypogeia fissa	Calypogeiaceae	Non-vascular	Liverworts
Climacium dendroides	Climaciaceae	Non-vascular	Mosses
Conocephalum conicum	Conocephalaceae	Non-vascular	Liverworts
Dicranum scoparium	Dicranaceae	Non-vascular	Mosses
Fontinalis antipyretica	Fontinalaceae	Non-vascular	Mosses
Leucobryum albidum	Leucobryaceae	Non-vascular	Mosses
Leucodon julaceus	Leucodontaceae	Non-vascular	Mosses
Marchantia paleacea	Marchantiaceae	Non-vascular	Liverworts
Monoclea gottschei	Monocleaceae	Non-vascular	Liverworts
Neckera douglasii	Neckeraceae	Non-vascular	Mosses
Odontoschisma prostratum	Cephaloziaceae	Non-vascular	Liverworts
Pallavicinia lyellii	Pallaviciniaceae	Non-vascular	Liverworts
Pellia neesiana	Pelliaceae	Non-vascular	Liverworts
Phaeoceros carolinianus	Notothyladaceae	Non-vascular	Hornworts
Plagiomnium insigne	Mielichhoferiaceae	Non-vascular	Mosses
Ptilidium pulcherrimum	Ptilidiaceae	Non-vascular	Liverworts
Racomitrium varium	Grimmiaceae	Non-vascular	Mosses
Radula lindenbergiana	Radulaceae	Non-vascular	Liverworts
Scapania nemorosa	Scapaniaceae	Non-vascular	Liverworts
Scouleria aquatica	Scouleriaceae	Non-vascular	Mosses
Sphagnum palustre	Sphagnaceae	Non-vascular	Mosses
Stereodon subimponens	Pylaisiaceae	Non-vascular	Mosses
Syntrichia princeps	Pottiaceae	Non-vascular	Mosses
Gracilaria vermiculophylla	Gracilariaceae	Red Algae	Red Algae
Grateloupia catenata	Halymeniaceae	Red Algae	Red Algae
Grateloupia filicina	Halymeniaceae	Red Algae	Red Algae
Heterosiphonia pulchra	Dasyaceae	Red Algae	Red Algae
Kappaphycus alvarezii	Solieriaceae	Red Algae	Red Algae
Mazzaella japonica	Gigartinaceae	Red Algae	Red Algae
Porphyridium purpureum	Porphyridiaceae	Red Algae	Red Algae
Rhodella violacea	Rhodellaceae	Red Algae	Red Algae
Rhodochaete parvula	Rhodochaetaceae	Red Algae	Red Algae
