## Supplementary Table 4 for "Transcriptome Mining Reveals a Spectrum of RNA Viruses in Primitive Plants"

### Sheet: Sheet1
Final name	Virus family	Host	Host Clade	Run	Protein	Complete coding	Nucleotide length	% Library reads	Closest match (GenBank accession number)	Amino acid similarity (%)
Aphanochaete repens virus (ApreV)	Amalgaviridae	Aphanochaete repens	Green algae	ERR2041016	Polyprotein	partial	1688	0.00035	Nigrospora oryzae unassigned RNA virus 1 (ALR87111.1)	0.3
Lycopod associated amalgavirus (LycoAV)	Amalgaviridae	Lycopod	Lycophytes	ERR2040869	Polyprotein	partial	1983	0.0008	Blueberry latent virus (YP_003934623.1)	0.47
Nucleotaenium eifelense virus (NueiV)	Amalgaviridae	Nucleotaenium eifelense	Green algae	ERR2041118	Polyprotein	partial	3433	0.0023	Conidiobolus non-segmented RNA virus 1 (QKL20127.1)	0.28
Rhodella violacea virus (RhviV)	Amalgaviridae	Rhodella violacea	Red algae	ERR2041151	Polyprotein	partial	2784	0.0023	Conidiobolus non-segmented RNA virus 1 (QKL20127.1)	0.33
Nees’ Pellia aspi-like virus (NepeAV)	Aspiviridae	Nees’ Pellia (Pellia neesiana)	Liverworts	ERR2040994	RNA1	complete	6989	0.00301	Rhizoctonia solani negative-stranded virus 3 (ALD89111.1)	0.22
Fern benyvirus (FeBV)	Benyviridae	Bird's-nest fern (Asplenium nidus)	Fern and Fern Allies	ERR2040910	RNA1	complete	7059	0.00267	Wheat stripe mosaic virus (QII15608.1)	0.38
Fern benyvirus (FeBV)	Benyviridae	Bird's-nest fern (Asplenium nidus)	Fern and Fern Allies	ERR2040910	RNA1,RNA2	complete	11045	0.47152	Wheat stripe mosaic virus (QII15619.1)	0.38
Fern benyvirus (FeBV)	Benyviridae	Tomato fern (Lonchitis hirsuta)	Fern and Fern Allies	ERR2041189	RNA2	complete	4182	0.22027	Burdock mottle virus (YP_008219066.1)	0.34
Leucodon julaceus associated beny-like virus (LjBV)	Benyviridae	Leucodon julaceus	Mosses	ERR2040963	RNA1	partial	2635	0.00065	Pistacia ribo-like virus (QPL17790.1)	0.36
Wallace's spikemoss beny-like (WasBV)	Benyviridae	Wallace's spikemoss (Selaginella wallacei)	Fern and Fern Allies	ERR2040875	RNA1	partial	870	4e-05	Diabrotica undecimpunctata virus 2 (QIT20101.1)	0.54
Iranian poppy betaflexivirus (IpBV)	Betaflexiviridae	Iranian poppy (Papaver bracteatum)	Basal Eudicots	ERR2040169	Polyprotein	complete	7024	0.08621	Suaeda fruticosa betaflexivirus 1 (QQG34645.1)	0.49
Linum macraei betaflexivirus (LimBV)	Betaflexiviridae	Linum macraei	Core Eudicots	ERR2040379	Polyprotein	complete	6499	0.39118	Hobart betaflexivirus 1 (AWK77906.1)	0.48
Lycopod associated betaflexivirus (LyBtV)	Betaflexiviridae	Lycopod, potenially from the genus Huperzia	Lycophytes	ERR2040867	Polyprotein	partial	1804	0.00131	Iris germanica capillovirus 1 (QQG34669.1)	0.57
Sea beet betaflexivirus (SbBV)	Betaflexiviridae	Sea beet (Beta maritima)	Core Eudicots	ERR2040223	Polyprotein	partial	3291	0.00688	Daiswa trichovirus 1 (QQG34598.1)	0.53
Aulacomnium heterostichum bunyavirus 1 (AuheBV1)	Viridisbunyaviridae	Aulacomnium heterostichum	Mosses	ERR2040950	RNA1	complete	9246	0.01249	Botrytis cinerea negative stranded RNA virus 11 (QKW91265.1)	0.26
Aulacomnium heterostichum bunyavirus 2 (AuheBV2)	Viridisbunyaviridae	Aulacomnium heterostichum	Mosses	ERR2040950	RNA1	complete	9495	0.04021	Beihai sesarmid crab virus 5 (APG79283.1)	0.26
Aulacomnium heterostichum bunyavirus 3 (AuheBV3)	Viridisbunyaviridae	Aulacomnium heterostichum	Mosses	ERR2040950	RNA1	complete	9486	0.00886	Halophytophthora RNA virus 7 (QLF99174.1)	0.29
Aulacomnium heterostichum bunyavirus 4 (AuheBV4)	Viridisbunyaviridae	Aulacomnium heterostichum	Mosses	ERR2040950	RNA1	complete	9119	0.01607	Macrophomina phaseolina negative-stranded RNA virus 1 (ALD89106.2)	0.26
Brown screw-moss bunyavirus (BsmBV)	Viridisbunyaviridae	Brown screw-moss (Syntrichia princeps)	Mosses	ERR2040970	RNA1	partial	2171	0.00058	Rhizopus virus A (QED42928.1)	0.36
Heart-leaved spearmoss bunyavirus 1 (HlspBV1)	Viridisbunyaviridae	Heart-leaved spearmoss (Calliergon cordifolium)	Mosses	ERR2040964	RNA1	partial	7511	0.00854	Botrytis cinerea negative stranded RNA virus 10 (QKW91264.1)	0.27
Heart-leaved spearmoss bunyavirus 2 (HlspBV2)	Viridisbunyaviridae	Heart-leaved spearmoss (Calliergon cordifolium)	Mosses	ERR2040964	RNA1	partial	1118	0.00028	Beihai sesarmid crab virus 5 (APG79283.1)	0.37
Heart-leaved spearmoss bunyavirus 3 (HlspBV3)	Viridisbunyaviridae	Heart-leaved spearmoss (Calliergon cordifolium)	Mosses	ERR2040964	RNA1	partial	684	0.00019	Combu negative-strand RNA mycovirus (QDF82345.1)	0.39
Heart-leaved spearmoss bunyavirus 4 (HlspBV4)	Viridisbunyaviridae	Heart-leaved spearmoss (Calliergon cordifolium)	Mosses	ERR2040964	RNA1	partial	3832	0.00255	Combu negative-strand RNA mycovirus (QDF82345.1)	0.29
Heart-leaved spearmoss bunyavirus 5 (HlspBV5)	Viridisbunyaviridae	Heart-leaved spearmoss (Calliergon cordifolium)	Mosses	ERR2040964	RNA1	partial	3144	0.00067	Botrytis cinerea negative stranded RNA virus 9 (QKW91263.1)	0.26
Liverwort associated bunyavirus 1 (LivBV1)	Viridisbunyaviridae	Liverwort	Liverworts	ERR2040982	RNA1	partial	9396	0.13911	Combu negative-strand RNA mycovirus (QDF82345.1)	0.32
Liverwort associated bunyavirus 2 (LivBV2)	Viridisbunyaviridae	Liverwort	Liverworts	ERR2040982	RNA1	partial	4048	0.0015	Botrytis cinerea negative stranded RNA virus 10 (QKW91264.1)	0.31
Liverwort associated bunyavirus 3 (LivBV3)	Viridisbunyaviridae	Liverwort	Liverworts	ERR2040982	RNA1	complete	9107	0.0088	Beihai sesarmid crab virus 5 (APG79283.1)	0.26
Liverwort associated bunyavirus 4 (LivBV4)	Viridisbunyaviridae	Liverwort	Liverworts	ERR2040982	RNA1	partial	7661	0.00319	Rhizopus virus A (QED42928.1)	0.27
Lycopod associated bunyavirus (LyBuV)	Viridisbunyaviridae	Lycopod	Lycophytes	ERR2040869	RNA1	partial	656	6e-05	Beihai sesarmid crab virus 5 (APG79283.1)	0.46
Prairie sphagnum bunyavirus (PrspBV)	Viridisbunyaviridae	Prairie sphagnum (Sphagnum palustre)	Mosses	ERR2040971	RNA1	complete	10040	0.00723	Combu negative-strand RNA mycovirus (QAB47441.1)	0.28
Mesotaenium kramstae alphachyrso-like virus (MkACV)	Chyrsoviridae	Mesotaenium kramstae	Green algae	ERR2041116	RNA1	complete	2435	0.00034	Persea americana chrysovirus (YP_009666328.1)	0.32
Mesotaenium kramstae alphachyrso-like virus (MkACV)	Chyrsoviridae	Mesotaenium kramstae	Green algae	ERR2041116	RNA2/Protease	unknown	3251	0.00464	Zea mays chrysovirus 1 (AYD75732.1)	0.27
Tree fringewort alphachyrso-like virus (TwACV)	Chyrsoviridae	Tree fringewort (Ptilidium pulcherrimum)	Liverworts	ERR2040986	RNA1	partial	1873	0.00054	Penicillium roseopurpureum chrysovirus 1 (AYP71812.1)	0.41
Calypogeia fissa associated deltaflexivirus (CafADV)	Deltaflexiviridae	Calypogeia fissa	Liverworts	ERR2040983	Polyprotein	partial	7933	0.13491	Pestalotiopsis deltaflexivirus 1 (QTH80200.1)	0.58
Pinguicula agnata associated deltaflexivirus (PaADV)	Deltaflexiviridae	Pinguicula agnata	Core Eudicots	ERR2040579	Polyprotein	partial	535	3e-05	Apple virus D (QIC52853.1)	0.29
Bolbocoleon piliferum endorna-like virus (BopiEV)	Endornaviridae	Bolbocoleon piliferum	Green algae	ERR2041079	RNA1	partial	13254	0.03023	Soybean leaf-associated endornavirus 1 (ALM62234.1)	0.37
Brachiomonas submarina associated endorna-like virus (BrsuEV)	Endornaviridae	Brachiomonas submarina	Green algae	ERR2041041	RNA1	partial	10827	0.00977	Kerstinbo virus (QGA70905.1)	0.21
Carteria obtusa associated endorna-like virus (CaobEV)	Endornaviridae	Carteria obtusa	Green algae	ERR2041035	RNA1	complete	16272	0.16573	Triticeae associated alphaendornavirus (QPF20438.1)	0.28
Krauss' spikemoss associated endorna-like virus (KrspEV)	Endornaviridae	Krauss' spikemoss (Selaginella kraussiana)	Lycophytes	ERR2040879	RNA1	complete	12019	0.02127	Arthrocladiella mougeotii alphaendornavirus (AZO92732.1)	0.28
Staurastrum sebaldi endornavirus (SsEV)	Endornaviridae	Staurastrum sebaldi	Green algae	ERR2041110	Polyprotein	partial	3349	0.02418	Yerba mate alphaendornavirus (YP_009046830.1)	0.42
Volvox aureus endorna-like virus (VoauEV)	Endornaviridae	Volvox aureus	Green algae	ERR2041028	RNA1	partial	4880	0.00517	Kerstinbo virus (QGA70905.1)	0.29
Asian bayberry mitovirus (AsbaMV)	Mitoviridae	Asian bayberry (Nageia nagi)	Conifers	ERR2040851	RNA1	complete	2461	0.00663	Beta vulgaris mitovirus 1 (DAC76744.1)	0.3
Bolbocoleon piliferum mito-like virus (BopiMV)	Mitoviridae	Bolbocoleon piliferum	Green algae	ERR2041079	RNA1	partial	1540	0.00031	Rhizoctonia mitovirus 1 RS002 (AHL25281.1)	0.34
Chinese swamp cypress mitovirus (CscMV)	Mitoviridae	Chinese swamp cypress (Glyptostrobus pensilis)	Conifers	ERR2040816	RNA1	complete	2696	0.03199	Beta vulgaris mitovirus 1 (DAB41758.1)	0.3
Delta maidenhair fern mitovirus (DmfMV)	Mitoviridae	Delta maidenhair fern (Adiantum raddianum)	Fern and Fern Allies	ERR2040930	RNA1	partial	584	3e-05	Azolla filiculoides mitovirus 1 (DAB41741.1)	0.49
False cloak fern mitovirus (FcfMV)	Mitoviridae	False cloak fern (Argyrochosma nivea)	Fern and Fern Allies	ERR2040938	RNA1	partial	1577	0.00025	Azolla filiculoides mitovirus 1 (DAB41741.1)	0.41
Lycopod associated mitovirus (LycoMV)	Mitoviridae	Lycopod	Lycophytes	ERR2040867	RNA1	partial	2121	0.00102	Ocimum basilicum RNA virus 2 (YP_009408146.1)	0.31
Heterosiphonia pulchra narna-like virus (HspuNV)	Narnaviridae	Heterosiphonia pulchra	Red algae	ERR2041131	RNA1	partial	2937	0.01028	Phakopsora narnavirus C (QED42904.1)	0.29
Cannabis sativa partitivirus (CasPV)	Partitiviridae	Cannabis sativa	Core Eudicots	ERR2040408	RNA1	complete	1792	0.13712	Dill cryptic virus 1 (YP_008719881.1)	0.63
Cannabis sativa partitivirus (CasPV)	Partitiviridae	Cannabis sativa	Core Eudicots	ERR2040408	RNA2	complete	1994	0.02257	Carrot cryptic virus (YP_009508046.1)	0.83
Conifer deltapartitivirus (ConDPV) strain bidwillii	Partitiviridae	Halocarpus bidwillii	Conifers	ERR2040847	RNA1	complete	1654	0.00225	Camellia cryptic virus 1 (QED42868.1)	0.68
Conifer deltapartitivirus (ConDPV) strain bidwillii	Partitiviridae	Halocarpus bidwillii	Conifers	ERR2040847	RNA2	complete	1344	0.00439	Camellia oleifera cryptic virus 1 (QRG29189.1)	0.36
Conifer deltapartitivirus (ConDPV) strain bidwillii	Partitiviridae	Halocarpus bidwillii	Conifers	ERR2040847	RNA3	complete	1393	0.00356	Camellia oleifera cryptic virus 1 (QRG29188.1)	0.42
Conifer deltapartitivirus (ConDPV) strain taxoides	Partitiviridae	Falcatifolium taxoides	Conifers	ERR2040845	RNA1	partial	1583	0.00099	Camellia cryptic virus 1 (QED42868.1)	0.67
Conifer deltapartitivirus (ConDPV) strain taxoides	Partitiviridae	Falcatifolium taxoides	Conifers	ERR2040845	RNA2	complete	1499	0.0025	Camellia oleifera cryptic virus 1 (QBQ83755.1)	0.34
Conifer deltapartitivirus (ConDPV) strain taxoides	Partitiviridae	Falcatifolium taxoides	Conifers	ERR2040845	RNA3	complete	1394	0.0065	Camellia cryptic virus 1 (QED42870.1)	0.4
Great lobelia partitivirus (GrlPV)	Partitiviridae	Great lobelia (Lobelia siphilitica)	Core Eudicots	ERR2040691	RNA1	complete	2330	0.30261	Primula malacoides virus China/Mar2007 (YP_003104769.1)	0.65
Great lobelia partitivirus (GrlPV)	Partitiviridae	Great lobelia (Lobelia siphilitica)	Core Eudicots	ERR2040691	RNA2	complete	2426	0.44817	Cannabis cryptic virus (QSE03528.1)	0.74
Interrupted club-moss deltapartitivirus (IcmDPV)	Partitiviridae	Interrupted club-moss (Lycopodium annotinum)	Lycophytes	ERR2040871	RNA1	complete	1746	0.00075	Alloteropsis cryptic virus 1 (QRG29177.1)	0.57
Interrupted club-moss deltapartitivirus (IcmDPV)	Partitiviridae	Interrupted club-moss (Lycopodium annotinum)	Lycophytes	ERR2040871	RNA2	complete	1265	0.00492	Rose cryptic virus 1 (YP_001686788)	0.62
Japanese plum-yew deltapartitivirus (JpyDPV)	Partitiviridae	Japanese plum-yew (Cephalotaxus harringtonia)	Conifers	ERR2040801	RNA1	complete	1696	0.00222	Raphanus sativus cryptic virus 2 (YP_001686783.1)	0.62
Japanese plum-yew deltapartitivirus (JpyDPV)	Partitiviridae	Japanese plum-yew (Cephalotaxus harringtonia)	Conifers	ERR2040801	RNA2	complete	1321	0.00688	Camellia oleifera cryptic virus 1 (QRG29189.1)	0.32
Japanese plum-yew deltapartitivirus (JpyDPV)	Partitiviridae	Japanese plum-yew (Cephalotaxus harringtonia)	Conifers	ERR2040801	RNA3	complete	1453	0.00994	Camellia cryptic virus 1 (QED42870.1)	0.41
Port Orford cedar deltapartitivirus (PoeDPV)	Partitiviridae	Port Orford cedar (Chamaecyparis lawsoniana)	Conifers	ERR2040809	RNA1	complete	1710	0.0005	Pistacia cryptic virus (QPL17792.1)	0.62
Port Orford cedar deltapartitivirus (PoeDPV)	Partitiviridae	Port Orford cedar (Chamaecyparis lawsoniana)	Conifers	ERR2040809	RNA2	complete	1474	0.00225	Camellia oleifera cryptic virus 1 (QRG29189.1)	0.32
Port Orford cedar deltapartitivirus (PoeDPV)	Partitiviridae	Port Orford cedar (Chamaecyparis lawsoniana)	Conifers	ERR2040809	RNA3	complete	1548	0.00155	Rose cryptic virus 1 (YP_001686788.1)	0.4
Racomitrium varium deltapartitivirus (RavaDPV)	Partitiviridae	Racomitrium varium	Mosses	ERR2040952	RNA1	partial	1555	0.01965	Camellia cryptic virus 1 (QED42868.1)	0.47
Racomitrium varium deltapartitivirus (RavaDPV)	Partitiviridae	Racomitrium varium	Mosses	ERR2040952	RNA2	complete	1677	0.13337	Alloteropsis cryptic virus 2 (QRG29180)	0.45
Ribbonwort deltapartitivirus (RibbDPV)	Partitiviridae	Ribbonwort (Pallavicinia lyellii)	Liverworts	ERR2040993	RNA1	complete	1544	0.00128	Vitis cryptic virus (BCS51495.1)	0.52
Ribbonwort deltapartitivirus (RibbDPV)	Partitiviridae	Ribbonwort (Pallavicinia lyellii)	Liverworts	ERR2040993	RNA2	complete	1504	0.00434	Vitis cryptic virus (BCS51498.1)	0.34
String-of-pearls partitivirus (SopPV)	Partitiviridae	String-of-pearls (Senecio rowleyanus)	Core Eudicots	ERR2040681	RNA1	complete	1792	0.41628	Medicago sativa alphapartitivirus 1 (QBC36013.1)	0.53
String-of-pearls partitivirus (SopPV)	Partitiviridae	String-of-pearls (Senecio rowleyanus)	Core Eudicots	ERR2040681	RNA2	complete	1927	0.00475	Rose partitivirus (ANQ45203.1)	0.8
Subalpine fir deltapartitivirus (SufiDPV)	Partitiviridae	Subalpine fir (Abies lasiocarpa)	Conifers	ERR2040829	RNA1	complete	1684	0.00041	Picea sitchensis (ADE76327.1)	0.84
Subalpine fir deltapartitivirus (SufiDPV)	Partitiviridae	Subalpine fir (Abies lasiocarpa)	Conifers	ERR2040829	RNA2	complete	1414	0.00119	Picea sitchensis (ABR17456.1)	0.7
Subalpine fir deltapartitivirus (SufiDPV)	Partitiviridae	Subalpine fir (Abies lasiocarpa)	Conifers	ERR2040829	RNA3	complete	1483	0.00127	Camellia oleifera cryptic virus 1 (QBQ83754.1)	0.35
Taiwan douglas-fir deltapartitivirus (TdfDPV)	Partitiviridae	Taiwan douglas-fir (Pseudotsuga wilsoniana)	Conifers	ERR2040840	RNA1	complete	1533	0.00037	Pinus sylvestris partitivirus NL-2005 (AAY51483.1)	0.83
Tree fringewort deltapartitivirus (TrfrDPV)	Partitiviridae	Tree fringewort (Ptilidium pulcherrimum)	Liverworts	ERR2040986	RNA1	complete	1052	0.00036	Dactylorhiza cryptic virus 2 (QED42872.1)	0.57
Tree fringewort deltapartitivirus (TrfrDPV)	Partitiviridae	Tree fringewort (Ptilidium pulcherrimum)	Liverworts	ERR2040986	RNA2	complete	1488	0.00102	Vitis cryptic virus (BCS51498.1)	0.3
White campion partitivirus (WcPV)	Partitiviridae	White campion (Silene latifolia)	Core Eudicots	ERR2040234	RNA1	complete	1771	0.01381	Spinach cryptic virus 1 (APX42422.1)	0.59
White campion partitivirus (WcPV)	Partitiviridae	White campion (Silene latifolia)	Core Eudicots	ERR2040234	RNA2	complete	1984	0.01859	Spinach cryptic virus 1 (YP_009345139.1)	0.87
Yunnan larch deltapartitivirus (YulaDPV)	Partitiviridae	Yunnan larch (Larix speciosa)	Conifers	ERR2040832	RNA1	complete	1683	0.0004	Picea sitchensis (ADE76327.1)	0.82
Yunnan larch deltapartitivirus (YulaDPV)	Partitiviridae	Yunnan larch (Larix speciosa)	Conifers	ERR2040832	RNA2	complete	1488	0.00128	Picea sitchensis (ABR17456.1)	0.68
Yunnan larch deltapartitivirus (YulaDPV)	Partitiviridae	Yunnan larch (Larix speciosa)	Conifers	ERR2040832	RNA3	complete	1456	0.00165	Camellia oleifera cryptic virus 1 (QRG29188.1)	0.37
Brown algae phenui-like virus (BralPV)	Phenuiviridae	Sargassum thunbergii	Chromista (Brown algae)	ERR2041181	RNA1	partial	2459	0.00096	Sclerotinia sclerotiorum bunyavirus 6	0.47
Common milkweed potyvirus (ComPV)	Potyviridae	Common milkweed (Asclepias syriaca)	Core Eudicots	ERR2040537	Polyprotein	partial	4660	0.00077	Tobacco mosqueado virus (YP_009252304.1)	0.73
Salt wort potyvirus (SawPV)	Potyviridae	Salt wort (Batis maritima)	Core Eudicots	ERR2040434	Polyprotein	complete	9691	3.81896	Sunflower chlorotic mottle virus (YP_003580192.1)	0.66
Traubia modesta potyvirus (TramPV)	Potyviridae	Traubia modesta	Monocots	ERR2040727	Polyprotein	complete	9778	1.18618	Pepper yellow mosaic virus (YP_003778216.1)	0.65
Bug moss associated rhabdo-like virus (BmRV)	Rhabdoviridae	Bug moss (Buxbaumia aphylla)	Mosses	ERR2040954	RNA1	partial	693	8e-05	Hubei rhabdo-like virus 2 (YP_009337799.1)	0.44
Canadian violet rhabdovirus (CvRV)	Rhabdoviridae	Canadian violet (Viola canadensis)	Core Eudicots	ERR2040403	G	partial	1474	0.00053	Sonchus yellow net nucleorhabdovirus (QTC11067.1)	0.55
Canadian violet rhabdovirus (CvRV)	Rhabdoviridae	Canadian violet (Viola canadensis)	Core Eudicots	ERR2040403	L	partial	1371	0.0004	Wuhan Insect virus 5 (YP_009300870.1)	0.46
Canadian violet rhabdovirus (CvRV)	Rhabdoviridae	Canadian violet (Viola canadensis)	Core Eudicots	ERR2040403	M	complete	975	0.00027	Sonchus yellow net nucleorhabdovirus (NP_042282.1)	0.42
Canadian violet rhabdovirus (CvRV)	Rhabdoviridae	Canadian violet (Viola canadensis)	Core Eudicots	ERR2040403	N	complete	2223	0.00014	Sonchus yellow net nucleorhabdovirus (NP_042286.1)	0.53
Canadian violet rhabdovirus (CvRV)	Rhabdoviridae	Canadian violet (Viola canadensis)	Core Eudicots	ERR2040403	P	partial	4175	0.00125	Sonchus yellow net nucleorhabdovirus (NP_042285.1)	0.54
Canadian violet rhabdovirus 2 (CvRV2)	Rhabdoviridae	Canadian violet (Viola canadensis)	Core Eudicots	ERR2040403	L	partial	2223	3e-05	Persimmon virus A (YP_006576502.1)	0.6
Canadian violet rhabdovirus 2 (CvRV2)	Rhabdoviridae	Canadian violet (Viola canadensis)	Core Eudicots	ERR2040403	N	complete	1185	0.00014	Persimmon virus A (YP_006576505.1)	0.65
Canadian violet rhabdovirus 2 (CvRV2)	Rhabdoviridae	Canadian violet (Viola canadensis)	Core Eudicots	ERR2040403	P	partial	513	5e-05	Persimmon virus A (YP_006576504.1)	0.48
Canadian violet rhabdovirus 2 (CvRV2)	Rhabdoviridae	Canadian violet (Viola canadensis)	Core Eudicots	ERR2040403	P3-G	partial	4138	0.00023	Persimmon virus A (YP_006576506.2)	0.66
Common ivy rhabdovirus (CoiRV)	Rhabdoviridae	Common ivy (Hedera helix)	Core Eudicots	ERR2040640	G	complete	1833	0.00135	Datura yellow vein nucleorhabdovirus (YP_009176976.1)	0.54
Common ivy rhabdovirus (CoiRV)	Rhabdoviridae	Common ivy (Hedera helix)	Core Eudicots	ERR2040640	L	partial	2238	0.0004	Sowthistle yellow vein virus (QJQ80127.1)	0.61
Common ivy rhabdovirus (CoiRV)	Rhabdoviridae	Common ivy (Hedera helix)	Core Eudicots	ERR2040640	M	partial	483	0.00012	Green Sichuan pepper nucleorhabdovirus (AZN18349.1)	0.54
Common ivy rhabdovirus (CoiRV)	Rhabdoviridae	Common ivy (Hedera helix)	Core Eudicots	ERR2040640	MP	partial	429	3e-05	Datura yellow vein nucleorhabdovirus (YP_009176974.1)	0.49
Common ivy rhabdovirus (CoiRV)	Rhabdoviridae	Common ivy (Hedera helix)	Core Eudicots	ERR2040640	N and P	partial	2492	0.00165	Datura yellow vein nucleorhabdovirus (YP_009176972.1)	0.6
Indian pipe rhabdovirus (InpRV)	Rhabdoviridae	Indian pipe (Monotropa uniflora)	Core Eudicots	ERR2040495	L	partial	4349	0.00084	Black grass varicosavirus-like virus (YP_009130620.1)	0.48
Indian pipe rhabdovirus (InpRV)	Rhabdoviridae	Indian pipe (Monotropa uniflora)	Core Eudicots	ERR2040495	N	complete	1344	0.00082	Black grass varicosavirus-like virus (YP_009130617.1)	0.38
Indian pipe rhabdovirus (InpRV)	Rhabdoviridae	Indian pipe (Monotropa uniflora)	Core Eudicots	ERR2040495	N	complete	1359	0.00136	Black grass varicosavirus-like virus (YP_009130617.1)	0.39
Monoclea gottschei varicosa-like virus (MgVV)	Rhabdoviridae	Monoclea gottschei	Liverworts	ERR2040992	RNA1	complete	6297	0.06688	Lettuce big-vein associated varicosavirus (YP_002308576.1)	0.43
Monoclea gottschei varicosa-like virus (MgVV)	Rhabdoviridae	Monoclea gottschei	Liverworts	ERR2040992	RNA2	partial	4979	0.15417	Lettuce big-vein associated varicosavirus (YP_002317204.1)	0.43
Tree fern varicosa-like virus (TfVV)	Rhabdoviridae	Tree fern (Thyrsopteris elegans)	Fern and Fern Allies	ERR2040887	RNA1	complete	6395	0.00767	Black grass varicosavirus-like virus (YP_009130620.1)	0.42
Tree fern varicosa-like virus (TfVV)	Rhabdoviridae	Tree fern (Thyrsopteris elegans)	Fern and Fern Allies	ERR2040887	RNA2	complete	5794	0.02094	Rhamnella rubrinervis (KAF3431952.1)	0.34
Oxera neriifolia associated virus (OnV)	Riboviria	Oxera neriifolia	Core Eudicots	ERR2040578	Polyprotein	complete	10214	0.01497	Hubei virga-like virus 17 (YP_009337715.1)	0.26
Rocky Mountain woodsia associated virus (RmwPV)	Riboviria	Rocky Mountain woodsia (Woodsia scopulina)	Fern and Fern Allies	ERR2040914	RNA1	partial	3281	0.00418	Phytophthora infestans RNA virus 1 (YP_003193667.1)	0.32
Common water moss secovirus (CwmSV)	Secoviridae	Common water moss (Fontinalis antipyretica)	Mosses	ERR2040966	RNA1	partial	7057	0.19417	Blackcurrant reversion virus (NP_612604.1)	0.45
Common water moss secovirus (CwmSV)	Secoviridae	Common water moss (Fontinalis antipyretica)	Mosses	ERR2040966	RNA2	partial	4366	0.37205	Blackcurrant reversion virus (NP_612586.1)	0.39
Salix dasyclados secovirus (SadSV)	Secoviridae	Salix dasyclados	Core Eudicots	ERR2040396	RNA1	partial	9300	0.02181	Persimmon waikavirus (BBL52501.1)	0.31
Shoestring fern seco-like virus (SfSV)	Secoviridae	Shoestring fern (Vittaria lineata)	Fern and Fern Allies	ERR2040940	RNA1	complete	6485	0.11332	Grapevine Bulgarian latent virus (YP_004429248.1)	0.49
Shoestring fern seco-like virus (SfSV)	Secoviridae	Shoestring fern (Vittaria lineata)	Fern and Fern Allies	ERR2040940	RNA2	complete	5719	0.28644	Blackcurrant reversion virus (NP_612586.1)	0.33
Tomato fern seco-like virus (TfSV)	Secoviridae	Tomato fern (Lonchitis hirsuta)	Fern and Fern Allies	ERR2041189	RNA1	complete	6489	0.11092	Grapevine Bulgarian latent virus (YP_004429248.1)	0.49
Tomato fern seco-like virus (TfSV)	Secoviridae	Tomato fern (Lonchitis hirsuta)	Fern and Fern Allies	ERR2041189	RNA2	complete	7061	0.3261	Blackcurrant reversion virus (NP_612586.1)	0.42
Ihi tombusvirus (IhiTV)	Tombusviridae	Ihi (Portulaca molokiniensis)	Core Eudicots	ERR2040267	Polyprotein	complete	3922	0.21386	Honeysuckle ringspot virus (YP_004191789.1)	0.59
Bolbocoleon piliferum toti-like virus (BopiTV)	Totiviridae	Bolbocoleon piliferum	Green algae	ERR2041079	Polyprotein	partial	6362	0.00299	Beihai barnacle virus 15 (YP_009333150.1)	0.35
Elkhorn sea moss toti-like virus (EsmTV)	Totiviridae	Elkhorn sea moss (Kappaphycus alvarezii)	Red algae	ERR2041141	Polyprotein	complete	6290	0.00964	Parry's Creek toti-like virus 1 (QLJ83490.1)	0.33
Gracilaria vermiculophylla toti-like virus (GrveTV)	Totiviridae	Gracilaria vermiculophylla	Red algae	ERR2041143	Polyprotein	partial	2323	0.00046	Red algae totivirus 1 (BBZ90082.1)	0.47
Heterosiphonia pulchra toti-like virus	Totiviridae	Heterosiphonia pulchra	Red algae	ERR2041131	Polyprotein	complete	5936	0.01132	Red clover powdery mildew-associated totivirus 9 (YP_009182198.1)	0.29
Planotaenium ohtanii toti-like virus (PlohTV)	Totiviridae	Planotaenium ohtanii	Green algae	ERR2041119	Polyprotein	complete	8327	0.04711	Beihai barnacle virus 15	0.34
Porphyridium purpureum toti-like virus 1 (PopuTV1)	Totiviridae	Porphyridium purpureum	Red algae	ERR2041125	Polyprotein	partial	4621	0.58641	Delisea pulchra totivirus IndA (AMB17469.1)	0.38
Porphyridium purpureum toti-like virus 2 (PopuTV2)	Totiviridae	Porphyridium purpureum	Red algae	ERR2041125	Polyprotein	partial	2047	0.12005	Delisea pulchra totivirus IndA (AMB17467.1)	0.45
Prasiola crispa toti-like virus (PrcrTV)	Totiviridae	Prasiola crispa	Green algae	ERR2041076	Polyprotein	complete	6652	0.03032	Diatom colony associated dsRNA virus 17 genome type A (YP_009551504.1)	0.34
Red algae toti-like virus 2 (RedTV2)	Totiviridae	Red algae - likely Chondrus crispus	Red algae	ERR2041137	Polyprotein	partial	1917	0.00049	Delisea pulchra totivirus IndA (AMB17469.1)	0.42
Red algae toti-like virus 3 (RedTV3)	Totiviridae	Red algae - likely Chondrus crispus	Red algae	ERR2041137	Polyprotein	partial	1196	0.00016	Delisea pulchra totivirus IndA (AMB17469.1)	0.46
Rhodochaete parvula toti-like virus 1 (RhpaTV1)	Totiviridae	Rhodochaete parvula	Red algae	ERR2041127	Polyprotein	partial	4539	0.07025	Saccharomyces cerevisiae virus L-BC-lus (ANJ60743.1)	0.42
Rhodochaete parvula toti-like virus 2 (RhpaTV2)	Totiviridae	Rhodochaete parvula	Red algae	ERR2041127	Polyprotein	partial	2760	0.0013	Delisea pulchra totivirus IndA (AMB17469.1)	0.41
Rhodochaete parvula toti-like virus 3 (RhpaTV3)	Totiviridae	Rhodochaete parvula	Red algae	ERR2041127	Polyprotein	partial	2625	0.00074	Wuhan insect virus 27 (YP_009342434.1)	0.4
Aulacomnium heterostichum associated tymo-like virus (AuheTV)	Tymoviridae	Aulacomnium heterostichum	Mosses	ERR2040950	Polyprotein	partial	6082	0.00139	Grapevine associated tymo-like virus (YP_009553654.1)	0.41
Badge moss associated tymo-like virus (BamoTV)	Tymoviridae	Badge moss (Plagiomnium insigne)	Mosses	ERR2040949	Polyprotein	partial	2718	0.00154	Sclerotinia sclerotiorum mycotymovirus 1 (QDF82047.1)	0.31
Bloodroot marafivirus (BloMV)	Tymoviridae	Bloodroot (Sanguinaria canadensis)	Basal Eudicots	ERR2040161	Polyprotein	complete	6634	0.20244	Medicago sativa marafivirus 1 (ATJ00054.1)	0.47
Broom forkmoss associated tymo-like virus (BrfoTV)	Tymoviridae	Broom forkmoss (Dicranum scoparium)	Mosses	ERR2040955	Polyprotein	partial	7192	0.00691	Triticum polonicum mycotymovirus 1 (QQG34653.1)	0.45
Douglas' Neckera Moss associated tymo-like virus (DoneTV)	Tymoviridae	Douglas' Neckera Moss (Neckera douglasii)	Mosses	ERR2040967	Polyprotein	partial	6823	0.00902	Sclerotinia sclerotiorum mycotymovirus 1 (QDF82047.1)	0.33
Ishige okamurae associated tymo-like virus (IoTV)	Tymoviridae	Ishige okamurae	Chromista (Brown algae)	ERR2041158	Polyprotein	complete	7048	0.03768	Riboviria sp. (QDH87807.1)	0.32
Leafy-liverwort associated tymo-like virus (LeliTV)	Tymoviridae	Leafy-liverwort (Scapania nemorosa)	Liverworts	ERR2040984	Polyprotein	partial	4196	0.00074	Triticum polonicum mycotymovirus 1 (QQG34653.1)	0.55
Oxera neriifolia tymo-like virus (OnTV)	Tymoviridae	Oxera neriifolia	Core Eudicots	ERR2040578	Polyprotein	partial	2414	0.00092	Alfalfa virus F (YP_009551972.1)	0.56
Tree climacium moss associated tymo-like virus (TcmTV)	Tymoviridae	Tree climacium moss (Climacium dendroides)	Mosses	ERR2040965	Polyprotein	partial	3523	0.00205	Triticum polonicum mycotymovirus 1 (QQG34653.1)	0.58
Wallace's spikemoss associated tymo-like virus 1 (WasTV1)	Tymoviridae	Wallace's spikemoss (Selaginella wallacei)	Fern and Fern Allies	ERR2040875	Polyprotein	complete	7807	0.02145	Riboviria sp. (QDH87807.1)	0.4
Wallace's spikemoss associated tymo-like virus 2 (WasTV2)	Tymoviridae	Wallace's spikemoss (Selaginella wallacei)	Fern and Fern Allies	ERR2040875	Polyprotein	partial	6777	0.00368	Triticum polonicum mycotymovirus 1 (QQG34653.1)	0.26
Yellow horn associated tymo-like virus (YehoTV)	Tymoviridae	Yellow horn (Phaeoceros carolinianus)	Hornworts	ERR2041186	Polyprotein	partial	2329	0.00035	Pepino mosaic virus (AAK61863.1)	0.34
Goldenrod fern associated yue-like virus (GfYV)	Yueviridae	Goldenrod fern (Pityrogramma trifoliata)	Fern and Fern Allies	ERR2040936	RNA1	partial	3483	0.00287	Plasmopara viticola lesion associated Yue-like virus 2 (QIP68028.1)	0.39
Meadow spikemoss associated yue-like virus (MsYV)	Yueviridae	Meadow spikemoss (Selaginella apoda)	Fern and Fern Allies	ERR2040874	RNA1	complete	7264	0.01225	Bremia lactucae associated yuevirus-like virus 1 (QIP68011.1)	0.26
